# Genome report: chromosome-scale genome assembly of the Olive fly *Bactrocera oleae*

**DOI:** 10.1101/2025.07.30.665224

**Authors:** Thorsten E. Hansen, Renee L. Corpuz, Tyler J. Simmonds, Charlotte Aldebron, Charles J. Mason, Scott M. Geib, Sheina B. Sim

## Abstract

The olive fruit fly, *Bactrocera oleae* (Rossi) (Diptera: Tephritidae), is a specialist of fruits of the genus *Olea* and is a major pest of commercial olives due to their adverse impacts to olive production. In support of genomic and physiological research of the olive fly, we sequenced, assembled, and annotated two independent genomes, one from a wild-collected male and one from a wild-collected female. The resulting genomes are highly contiguous, collinear, and complete, attesting to the accuracy and quality of both assemblies. In addition to the autosomes captured as single contigs, the X and Y chromosomes were also captured as evidenced by the X chromosome showing diploid coverage in the female assembly compared to haploid coverage in the male assembly and the Y chromosome being entirely absent from the female assembly. These assemblies represent the first full chromosome-level assembly for *Olive fly*. In addition, a complete genome assembly of a known obligate symbiont to the olive fly, *Candidatus Erwinia dacicola*, was fully captured. The *Ca. E. dacicola* we report here is the most contiguous to date, represented with a gapless chromosome and two separate gapless plasmids. These genome assemblies, along with bacterial symbiont assembly, provide foundational resources for future genetic and genomic research in support of its management as an agricultural pest.
