## Supplemental Tables 1 - 3 for "Genome report: chromosome-scale genome assembly of the Olive fly *Bactrocera oleae*"

### Sheet: Table legend
Table S1: Annotation statistics from the NCBI eukaryotic genome annotation pipeline for olive fly from this study and in comparison, to other available assemblies.
Table S2: Assembly statistics of olive fly male and female chromosome individual chromosomes.
Table S3: Assembly statistics for the Candidatus Erwinia dacicola genome assembly in comparison to other public Ca. E. dacicola genome assemblies.

### Sheet: Table S1
Table S1: Annotation statistics from the NCBI eukaryotic genome annotation pipeline for olive fly from this study and in comparison, to other available assemblies.
	Present study - male	Present study - female	Bayega et al. 2020	Vicoso & Bachtrog 2015
Genes and pseudogenes	16948	16230	16147	na
Protein-coding	12391	12975	12986	na
Noncoding	3571	2960	2653	na
Nontranscrib. Pseudogenes	986	295	526	na
Genes with variants	4773	5404	5630	na
Other	0	0	0	na
mRNAs	25158	27832	33713	na
Fully supported	24369	27239	32981	na
With > 5% ab initio	488	211	462	na
Partial	45	95	753	na
With filled gap(s)	0	0	378	na
Known RefSeq (NM_)	5	na	5	na
Model RefSeq (XM_)	25153	na	33708	na
Noncoding RNAs	5135	5105	5101	na
Fully supported	4121	5101	4577	na
With > 5% ab initio	0	0	0	na
Partial	3	0	13	na
Model RefSeq (XR_)	4777	na	0	na
CDSs	25158	27832	33726	na
Fully supported	24369	27239	32981	na
With > 5% ab initio	503	248	494	na
Partial	45	95	675	na
With major correction(s)	174	99	269	na
Known RefSeq (NP_)	5	na	18	na
Model RefSeq (XP_)	25153	na	33708	na

### Sheet: Table S2
Table S2: Assembly statistics of olive fly male and female chromosome individual chromosomes.
Chromosome	Length (bp)	Coverage	Complete BUSCOs	Duplicated BUSCOs	Sex
Chromosome2	100518919	91.2611	1428	6	female
Chromosome3	92550243	95.7047	976	12	female
Chromosome4	74286355	96.3749	1160	4	female
Chromosome5	74350470	96.4397	1091	14	female
Chromosome6	73178263	93.9986	1143	9	female
ChromosomeX	37233281	125.214	34	3	female
Mitogenome	15821	4964.67	0	0	female
Chromosome2	100033558	87.5956	1428	8	male
Chromosome3	94425605	91.1432	976	15	male
Chromosome4	75108351	89.9986	1161	4	male
Chromosome5	74531652	89.8422	1090	13	male
Chromosome6	73803992	90.7995	1143	9	male
ChromosomeX	38619694	40.7776	34	3	male
ChromosomeY	6036522	56.0221	0	0	male
Mitogenome	15816	3709.17	0	0	male

### Sheet: Table S3
Table S3: Specific missing BUSCOs from the Candidatus Erwinia dacicola genome assembly. These missing BUSCOs are from the Bacteria and Enterobacterales conserved orthologue sets.
BuscoID	Gene	BUSCO lineage
2239at91347	tRNA-2-methylthio-N(6)-dimethylallyladenosine synthase	Enterobacterales
23303at91347	Ribonucleotide reductase small subunit	Enterobacterales
23619at91347	Adenosylmethionine-8-amino-7-oxononanoate aminotransferase	Enterobacterales
35630at91347	Biotin synthase	Enterobacterales
40895at91347	Pyruvate kinase	Enterobacterales
4867at91347	Ribonucleoside-diphosphate reductase	Enterobacterales
50585at91347	Pimeloyl-	Enterobacterales
62466at91347	Protein SirB1, N-terminal	Enterobacterales
64924at91347	Smr domain	Enterobacterales
69788at91347	Hydroxyacylglutathione hydrolase	Enterobacterales
91994at91347	Ribonuclease P	Enterobacterales
96165at91347	Ribosomal protein L34	Enterobacterales
1590629at2	rRNA small subunit methyltransferase G	Bacteria
